# Analysis of independent cohorts of outbred CFW mice reveals novel loci for behavioral and physiological traits and identifies factors determining reproducibility

**DOI:** 10.1101/2021.02.05.429998

**Authors:** Jennifer Zou, Shyam Gopalakrishnan, Clarissa C. Parker, Jerome Nicod, Richard Mott, Na Cai, Arimantas Lionikas, Robert W Davies, Abraham A. Palmer, Jonathan Flint

## Abstract

Combining samples for genetic association is standard practice in human genetic analysis of complex traits, but is rarely undertaken in rodent genetics. Here, using 23 phenotypes and genotypes from two independent laboratories, we obtained a sample size of 3,076 commercially available outbred mice and identified 70 loci, more than double the number of loci identified in the component studies. Fine-mapping in the combined sample reduced the number of likely causal variants, with a median reduction in set size of 51%, and indicated novel gene associations, including Pnpo, Ttll6 and GM11545 with bone mineral density, and Psmb9 with weight. However replication at a nominal threshold of 0.05 between the two component studies was surprisingly low, with less than a third of loci identified in one study replicated in the second. In addition to overestimates in the effect size in the discovery sample (Winner’s Curse), we also found that heterogeneity between studies explained the poor replication, but the contribution of these two factors varied among traits. Available methods to control Winner’s Curse were contingent on the power of the discovery sample, and depending on the method used, both overestimated and underestimated the true effect. Leveraging these observations we integrated information about replication rates, confounding, and Winner’s Curse corrected estimates of power to assign variants to one of four confidence levels. Our approach addresses concerns about reproducibility, and demonstrates how to obtain robust results from mapping complex traits in any genome-wide association study.
