## Supplemental Table 1 for "Analysis of independent cohorts of outbred CFW mice reveals novel loci for behavioral and physiological traits and identifies factors determining reproducibility"

### Sheet: PhenotypeSummary_keep_final
Phenotype name	Category	Description	OX	UC	id
corrected freezing to context	fear conditioning	% time freezing during context test (corrected for baseline)	1866	1025	fc.context.corr
corrected freezing to tone alone	fear conditioning	% time freezing to tone prior to shock (corrected for baseline)	1873	1035	fc.uncond.freeze.corr
baseline freezing D1	fear conditioning	% time freezing at baseline during training	1874	1035	fc.baseline
corrected freezing to cue	fear conditioning	% time freezing during cue test (corrected for baseline)	1904	1030	fc.cue.corr
tail length	physiology	Tail length (cm)	1549	1053	tail.length
TA	physiology	Weight of tibialis anterior (mg)	1828	1057	TA
soleus	physiology	Weight of soleus (mg)	1832	1056	soleus
gastroc	physiology	Weight of gastrocnemius (mg)	1832	1054	gastroc
plantaris	physiology	Weight of plantaris (mg)	1832	1056	plantaris
EDL	physiology	Weight of extensor digitorum longus (mg)	1833	1054	EDL
BMD	physiology	Bone mineral density	1838	960	bmd
tibia	physiology	Length of tibia (mm)	1841	1022	tibia
Abnormal BMD	physiology	Dichotomized bone mineral density	1859	960	bmd.a
weight	physiology	Weight (g)	1865	1038	weight
activity decay	locomotor activity	Decrease in activity from beginning to end	1899	954	decay.activity
locomotor activity initial	locomotor activity	Activity from 0-15 min	1902	954	activity.begin
total locomotor activity	locomotor activity	Total activity from 0-30 minutes	1900	954	activity.total
locomotor activity end	locomotor activity	Activity from 15-30 minutes	1900	954	activity.end
startle habituation ratio	prepulse inhibition	Habituation (calculated as ratio of reduction from first to last startle stimulus)	1682	824	habit.ratio
startle habituation difference	prepulse inhibition	Habituation (calculated as difference first to last startle stimulus	1703	983	habit.diff
startle	prepulse inhibition	Startle	1706	962	startle
PPI with +6db prepulse	prepulse inhibition	PPI with +6db prepulse	1720	936	pp6.ppi
PPI with +12db prepulse	prepulse inhibition	PPI with +12db prepulse	1725	946	pp12.ppi
