## Supplemental Table 3 for "Analysis of independent cohorts of outbred CFW mice reveals novel loci for behavioral and physiological traits and identifies factors determining reproducibility"

### Sheet: Supplemental_Table_3
phenotype	chr	bp	beta	se	logP	from.bp	to.bp
activity.begin	11	93418612	-0.157208	0.0272775	8.03864	93418604	94195389
activity.begin	11	94772022	-37.0444	7.60831	5.92653	92663897	98492697
activity.begin	11	96964818	-0.128546	0.0255266	6.29572	92705942	97097573
activity.begin	13	8153523	-0.165947	0.0254327	10.0945	8142244	8833368
activity.begin	13	9154368	-0.133778	0.0263006	6.41026	6147766	10150339
activity.begin	2	153696216	0.200716	0.0408273	6.03002	153342082	153881598
activity.begin	2	89917236	-0.163598	0.0295468	7.47315	89764158	90070405
activity.end	11	96653605	-0.14492	0.0252653	7.96912	96566395	97046932
activity.end	13	10150339	-0.157992	0.0277996	7.83618	5954638	10677626
activity.end	13	8209788	-0.179121	0.026007	11.1556	7101524	8210660
activity.total	11	93418612	-0.156374	0.0271304	8.0398	93378333	97097573
activity.total	11	96653605	-0.144044	0.0250353	8.01402	93378333	97097573
activity.total	13	10144490	-0.148981	0.0271059	7.3738	5954638	10757768
activity.total	13	8144012	-0.180952	0.0252748	11.9866	8139647	8210660
activity.total	13	8800578	-0.169162	0.026212	9.89183	7101524	8833368
activity.total	2	89914086	0.1583	0.0292538	7.16823	89764158	90070405
activity.total	9	81882866	0.172432	0.0348827	6.08942	80922688	84495118
bmd	11	100053320	-0.200628	0.0417158	5.79721	95054309	100057985
bmd	11	93469819	-0.155224	0.0274321	7.77365	93418604	97097573
bmd	11	94772022	-80.1507	7.69299	24.2311	94739389	97097573
bmd	11	96912238	-0.3477	0.0258056	39.3964	95761488	97022116
bmd	15	86382123	-0.151467	0.0308732	6.00748	85914045	86513453
bmd	18	38659321	0.196726	0.0350311	7.66712	38282853	39053996
bmd	5	23814155	0.399294	0.0474489	16.2074	23184607	24922475
bmd	5	27366822	-0.289108	0.0568228	6.41302	22852400	28011056
bmd.a	11	94758993	-0.170545	0.027153	9.40968	94739389	97097573
bmd.a	11	96913720	-0.255863	0.0270948	20.1314	96124433	97024165
EDL	12	83885241	27.3817	4.39358	9.27739	83783672	83885241
EDL	13	113025220	-0.182128	0.036744	6.11972	112959403	114825420
EDL	2	155780222	0.183048	0.0273808	10.5585	155763502	155857398
EDL	2	77669072	0.158968	0.0266894	8.53792	77669072	82635153
EDL	2	80039850	0.155512	0.027058	7.99894	77669072	84972539
EDL	2	84134413	0.171657	0.0307402	7.59001	80039850	85510375
EDL	2	86662262	0.142866	0.0290042	6.05132	82258463	87314453
gastroc	11	79954876	-0.130048	0.0270449	5.79618	79333161	79962804
gastroc	11	88973192	-0.183764	0.0364781	6.3004	88960716	89505585
gastroc	12	83517483	-0.150815	0.0288445	6.73705	83209937	83713482
gastroc	2	155856984	0.154303	0.0278781	7.46891	155763502	155857398
habit.ratio	18	25412656	0.197116	0.03989	6.08224	25307276	25706311
plantaris	13	116222549	-0.192623	0.0368311	6.74017	115778245	117547769
plantaris	2	155812908	-0.167173	0.0314476	6.94183	155765397	155857398
plantaris	4	85394581	0.125937	0.0254906	6.08401	84823846	86658220
plantaris	9	87855594	-0.175643	0.0335774	6.74271	87189456	88501210
soleus	13	113404971	-0.374442	0.0399548	19.8516	113256893	114825420
soleus	13	9242435	0.129335	0.024534	6.83772	8851637	9310653
soleus	2	155505679	-0.202237	0.0351064	8.03278	155345116	155812908
soleus	3	15783853	0.154087	0.0268075	8.00029	15510280	16363859
soleus	6	15600158	16.7118	3.31446	6.31041	15600158	18402294
soleus	6	18123198	-0.151733	0.0283574	7.02434	15600158	18402294
TA	11	18398304	0.216844	0.041326	6.78037	18292046	18530401
TA	11	79522084	-0.145735	0.0277851	6.7755	79334983	79962804
TA	11	88973232	-0.199817	0.0357883	7.58796	88935229	89100232
TA	12	83514944	-0.164259	0.0282767	8.15602	82915377	83885241
TA	13	9090078	0.129897	0.0260263	6.19596	8234106	9242435
TA	2	154645131	0.136589	0.0251992	7.19069	154645131	155857398
TA	2	155819633	0.195914	0.0275248	11.8591	155763502	155856984
tail.length	8	80905518	46.427	7.47938	9.20294	79338858	81982246
tibia	11	33440009	-0.236563	0.046663	6.37224	32189148	33616653
tibia	11	96952835	0.166421	0.0253782	10.1887	96207908	97097573
tibia	12	83514944	0.237043	0.0274195	17.0527	83514944	83514944
tibia	12	91722613	0.189013	0.025722	12.5826	91175287	91950009
tibia	15	11500538	0.201917	0.0255577	14.4038	11388872	11757731
tibia	5	40708978	0.159879	0.0303713	6.81987	39594814	41894300
tibia	6	145481081	-0.128095	0.0253319	6.34298	145431501	148436021
tibia	6	147027848	-0.241311	0.0263966	18.9419	146892078	147044948
tibia	6	147721449	-0.203293	0.0251682	15.0132	146627417	147774115
tibia	9	83150389	-0.25021	0.0369992	10.7849	80757771	85054834
weight	13	9217096	0.134599	0.0264234	6.4277	8234106	9333069
weight	17	34013000	-0.191335	0.0284936	10.6458	34005593	34239934
weight	17	37094289	-0.154235	0.0315282	5.97726	33838365	37139524
