## Supplemental Table 4 for "Analysis of independent cohorts of outbred CFW mice reveals novel loci for behavioral and physiological traits and identifies factors determining reproducibility"

### Sheet: Gene_Annotation_Table_1.21.21
Gene Symbol	Associated Mouse Traits	GWAS Phenotype	KO Mouse Phenotype	References	PMID	QTLs	Category
Cdc20b	EDL, Soleus	BMI adjusted waist circumference		Zhu et al 2019	PMID: 31669095	EDL.13.113025220	3
Cftr	Soleus	waist circumference, BMA-adjusted waist-hip ratio, waist-hip ratio	decreased body length, decrased body weight, postnatal growth retardation,	Liu CT et al 2013; Pulit et al 2019; Lotta et al 2018; Zhu et al 2020; Kichaev et al 2018; McHugh et al 2018; Hodges et al 2008	PMID: 23966867; PMID: 30239722; PMID: 30575882; PMID: 31669095; PMID: 30595370; PMID: 29924856; PMID: 18802965	soleus.6.15600158,soleus.6.18123198	4,4
Dgke	Gastroc					gastroc.11.88973192,TA.11.88973232	4,2
H2-DMa	Weight		decreased body size	Martin & Hicks 1996	PMID: 8598041	weight.17.34013000,weight.17.37094289	2,4
Larp4b	Soleus	Atypical femoral fracture, ankle injury		Kharazmi et al 2019; Kim et al 2017	PMID: 31006051; PMID: 28957384	soleus.13.9242435	4
Mmp24	EDL	BMI-adjusted waist-hip ratio		Zhu et al 2020	PMID: 31669095	EDL.2.155780222	2
Olfr1087	EDL					EDL.2.86662262	4
Olfr1089	EDL					EDL.2.86662262	4
Olfr1093	EDL					EDL.2.86662262	4
Olfr1094	EDL					EDL.2.86662262	4
Olfr1096-ps1	EDL					EDL.2.86662262	4
Olfr1097	EDL					EDL.2.86662262	4
Olfr91	Weight					weight.17.37094289	4
Papln	EDL, TA	height		Kichaev et al 2018	PMID: 30595370	EDL.12.83885241,TA.12.83514944	2,2
Pnpo	BMD					bmd.11.96912238	1
Psmb9	Weight					weight.17.37094289	4
Skap1	Locomotor Activity End	ease of getting up in the morning	foot ataxia	Jansen et al 2019; Terzian et al 2011	PMID: 30804565; PMID: 21674502	activity.end.11.96653605	4
Tbx18	Plantaris	waist-hip ratio, height	decreased birth body size, abnormal axial skeleton morphology, decreased body length, abnormal skeleton morphology	Lotta et al 2018; Kichaev et al 2018; Pulit et al 2018; Bussen et al 2004; Wu et al 2013; Grisanti et al 2013	PMID: 30575882; PMID: 30595370; PMID: 30239722; PMID: 15155583; PMID: 24016759; PMID: 22992803	plantaris.9.87855594	2
Tmem92	Abnormal BMD	heel bone mineral density		Kemp et al 2017; Morris et al 2018; Kichaev et al 2018; Kim 2018	PMID: 28869591; PMID: 30598549; PMID: 30595370; PMID: 30048462	bmd.a.11.94758993	2
Ttll6	Tibia, Abnormal BMD	BMI, height		Zhu et al 2020; Kichaev et al 2018	PMID: 31669095; PMID: 30595370	bmd.a.11.96913720,bmd.a.11.94758993	1,2
Zfyve1	Tibia, Gastrocnemius, TA	BMI		Zhu et al 2020; Kichaev et al 2018	PMID: 31669095	gastroc.12.83517483,tibia.12.83514944,TA.12.83514944	4,1,2
Gm11545	Abnormal BMD					bmd.a.11.94758993	2
