## Supplemental Table 6 for "Analysis of independent cohorts of outbred CFW mice reveals novel loci for behavioral and physiological traits and identifies factors determining reproducibility"

### Sheet: Supplemental_Table_6
phenotype	chr	pos	combined.beta	combined.se	combined.logp	combined.power	ox.logp	ox.power	uc.logp	uc.power	confounding	category
BMD	5	23814155	0.399294	0.0474489	16.2074	0.999853	9.39576	0.904043	7.86592	0.633301	0.283083	1
tibia	6	147721449	-0.203293	0.0251682	15.0132	0.99949	8.69104	0.915265	5.90297	0.64001	0.211556	1
tibia	6	147027848	-0.241311	0.0263966	18.9419	0.999993	12.8731	0.99627	6.66071	0.751473	0.211556	1
Abnormal BMD	11	96913720	-0.255863	0.0270948	20.1314	0.999998	11.9513	0.991647	9.22993	0.942315	NA	1
BMD	11	94772022	-80.1507	7.69299	24.2311	1	16.5095	0.999905	8.07308	0.883682	0.283083	1
BMD	11	96912238	-0.3477	0.0258056	39.3964	1	27.2486	1	12.3438	0.994835	0.283083	1
tibia	12	83514944	0.237043	0.0274195	17.0527	0.999941	8.92205	0.852604	8.43538	0.783239	0.211556	1
soleus	13	113404971	-0.374442	0.0399548	19.8516	0.999998	14.0367	0.998757	5.82563	0.6263	0.540677	1
gastroc	2	155856984	0.154303	0.0278781	7.46891	0.434221	5.70418	4.95736e-06	2.57841	1.62528e-06	0.549259	2
soleus	2	155505679	-0.202237	0.0351064	8.03278	0.874824	8.42022	0.900779	0.298176	1.85577e-05	0.540677	2
EDL	2	155780222	0.183048	0.0273808	10.5585	0.964903	6.57518	0.0217966	4.99271	3.213e-06	7.66625e-27	2
TA	2	155819633	0.195914	0.0275248	11.8591	0.989115	7.20341	0.30637	5.14922	3.46046e-06	0.27507	2
soleus	3	15783853	0.154087	0.0268075	8.00029	0.648708	5.96595	6.94837e-06	2.64764	1.64978e-06	0.540677	2
tibia	5	40708978	0.159879	0.0303713	6.81987	0.0962915	5.81441	5.56984e-06	1.49698	1.28777e-06	0.211556	2
plantaris	9	87855594	-0.175643	0.0335774	6.74271	0.754673	5.90739	0.63564	2.03069	0.0149986	NA	2
tibia	9	83150389	-0.25021	0.0369992	10.7849	0.978262	7.84138	0.862775	2.7516	0.0544681	0.211556	2
TA	11	88973232	-0.199817	0.0357883	7.58796	0.84089	6.77627	0.760788	1.39435	0.0031033	0.27507	2
Abnormal BMD	11	94758993	-0.170545	0.027153	9.40968	0.944403	6.08549	0.664833	4.03464	0.245831	NA	2
tibia	11	96952835	0.166421	0.0253782	10.1887	0.951248	6.11939	1.04334e-05	4.5945	2.74629e-06	0.211556	2
TA	12	83514944	-0.164259	0.0282767	8.15602	0.883075	6.06645	0.661897	3.40528	0.130378	0.27507	2
EDL	12	83885241	27.3817	4.39358	9.27739	0.890018	5.85087	5.82809e-06	5.05128	3.30012e-06	7.66625e-27	2
tibia	12	91722613	0.189013	0.025722	12.5826	0.994425	10.8318	0.97359	2.19624	1.49778e-06	0.211556	2
total locomotor activity	13	8800578	-0.169162	0.026212	9.89183	0.959348	7.24301	0.811271	3.3771	0.126482	0.34582	2
locomotor activity initial	13	8153523	-0.165947	0.0254327	10.0945	0.964544	6.53025	0.729545	3.76976	0.19292	0.476582	2
locomotor activity end	13	8209788	-0.179121	0.026007	11.1556	0.983555	9.1917	0.937409	2.69898	0.0502913	0.592267	2
total locomotor activity	13	8144012	-0.180952	0.0252748	11.9866	0.991528	9.25652	0.939898	3.03863	0.0824684	0.34582	2
tibia	15	11500538	0.201917	0.0255577	14.4038	0.999042	9.6487	0.923572	5.40565	4.00969e-06	0.211556	2
weight	17	34013000	-0.191335	0.0284936	10.6458	0.975922	5.82038	0.620543	4.20653	0.282304	NA	2
BMD	18	38659321	0.196726	0.0350311	7.66712	0.52532	7.64098	0.522978	1.10174	1.17558e-06	0.283083	2
locomotor activity initial	2	89917236	-0.163598	0.0295468	7.47315	0.831025	3.82072	0.19994	3.83055	0.204565	0.476582	3
EDL	2	80039850	0.155512	0.027058	7.99894	0.648282	4.01197	2.28148e-06	4.52251	2.67755e-06	7.66625e-27	3
EDL	2	77669072	0.158968	0.0266894	8.53792	0.785254	4.57711	2.71308e-06	4.67729	2.82825e-06	7.66625e-27	3
tibia	6	145481081	-0.128095	0.0253319	6.34298	0.701745	4.96731	0.449909	1.79002	0.00879224	0.211556	3
locomotor activity initial	11	94772022	-37.0444	7.60831	5.92653	0.636786	3.92571	0.220421	2.56368	0.0404699	0.476582	3
locomotor activity initial	11	96964818	-0.128546	0.0255266	6.29572	0.694926	3.97564	0.230472	2.5038	0.0366119	0.476582	3
tibia	11	33440009	-0.236563	0.046663	6.37224	0.705925	4.57623	0.361857	1.98265	0.0135539	0.211556	3
TA	11	79522084	-0.145735	0.0277851	6.7755	0.758643	5.0439	0.466759	2.64023	0.04574	0.27507	3
total locomotor activity	11	96653605	-0.144044	0.0250353	8.01402	0.873583	5.25164	0.51095	2.79036	0.0578465	0.34582	3
locomotor activity initial	11	93418612	-0.157208	0.0272775	8.03864	0.87528	5.26157	0.513014	3.24346	0.107616	0.476582	3
total locomotor activity	11	93418612	-0.156374	0.0271304	8.0398	0.875362	5.16423	0.492527	3.52203	0.149138	0.34582	3
EDL	13	113025220	-0.182128	0.036744	6.11972	0.668173	3.24618	0.106692	3.48758	0.143188	7.66625e-27	3
locomotor activity initial	13	9154368	-0.133778	0.0263006	6.41026	0.711313	5.04155	0.466076	2.03985	0.0153107	0.476582	3
total locomotor activity	13	10144490	-0.148981	0.0271059	7.3738	0.822026	3.72005	0.181208	4.9046	0.4413	0.34582	3
locomotor activity initial	2	153696216	0.200716	0.0408273	6.03002	7.70453e-06	4.36943	2.5338e-06	2.54229	1.61308e-06	0.476582	4
EDL	2	86662262	0.142866	0.0290042	6.05132	8.08963e-06	4.22123	2.42223e-06	1.72851	1.35491e-06	7.66625e-27	4
plantaris	2	155812908	-0.167173	0.0314476	6.94183	0.777917	4.34037	0.308708	3.27294	0.111337	NA	4
total locomotor activity	2	89914086	0.1583	0.0292538	7.16823	0.276749	3.02729	1.79114e-06	4.15502	2.38716e-06	0.34582	4
TA	2	154645131	0.136589	0.0251992	7.19069	0.288738	4.67099	2.80434e-06	2.89356	1.74107e-06	0.27507	4
EDL	2	84134413	0.171657	0.0307402	7.59001	0.491059	4.3489	2.51801e-06	3.28338	1.90256e-06	7.66625e-27	4
plantaris	4	85394581	0.125937	0.0254906	6.08401	8.8264e-06	4.90906	3.07392e-06	1.18887	1.20018e-06	NA	4
BMD	5	27366822	-0.289108	0.0568228	6.41302	0.711751	3.85778	0.207134	3.43977	0.135961	0.283083	4
soleus	6	15600158	16.7118	3.31446	6.31041	0.000182757	3.77445	2.14127e-06	3.71345	2.11362e-06	0.540677	4
soleus	6	18123198	-0.151733	0.0283574	7.02434	0.786982	4.90325	0.435723	3.23809	0.10664	0.540677	4
tail length	8	80905518	46.427	7.47938	9.20294	0.8831	5.04266	3.26369e-06	4.78951	2.95144e-06	NA	4
total locomotor activity	9	81882866	0.172432	0.0348827	6.08942	8.98117e-06	3.2495	1.88404e-06	4.20129	2.42011e-06	0.34582	4
gastroc	11	79954876	-0.130048	0.0270449	5.79618	0.614198	4.20883	0.279728	2.13668	0.0186219	0.549259	4
BMD	11	100053320	-0.200628	0.0417158	5.79721	0.614498	4.86048	0.426154	1.37267	0.00291266	0.283083	4
gastroc	11	88973192	-0.183764	0.0364781	6.3004	0.695547	5.63382	0.586824	1.12326	0.00129904	0.549259	4
TA	11	18398304	0.216844	0.041326	6.78037	0.0795952	4.54029	2.67926e-06	2.61639	1.63866e-06	0.27507	4
BMD	11	93469819	-0.155224	0.0274321	7.77365	0.855988	4.38144	0.317868	4.12027	0.264057	0.283083	4
locomotor activity end	11	96653605	-0.14492	0.0252653	7.96912	0.870434	5.52009	0.565012	2.84762	0.0629817	0.592267	4
gastroc	12	83517483	-0.150815	0.0288445	6.73705	0.753986	4.29311	0.298217	3.68842	0.177414	0.549259	4
TA	13	9090078	0.129897	0.0260263	6.19596	1.47965e-05	3.55835	2.02794e-06	2.96801	1.77017e-06	0.27507	4
weight	13	9217096	0.134599	0.0264234	6.4277	0.00274034	4.81668	2.96154e-06	2.00462	1.4378e-06	NA	4
plantaris	13	116222549	-0.192623	0.0368311	6.74017	0.754365	4.95532	0.447285	2.66256	0.0473957	NA	4
soleus	13	9242435	0.129335	0.024534	6.83772	0.104077	3.42347	1.96278e-06	3.80289	2.16327e-06	0.540677	4
locomotor activity end	13	10150339	-0.157992	0.0277996	7.83618	0.860722	4.75847	0.403074	3.88264	0.214802	0.592267	4
BMD	15	86382123	-0.151467	0.0308732	6.00748	0.650297	4.49335	0.343077	1.91599	0.0117326	0.283083	4
weight	17	37094289	-0.154235	0.0315282	5.97726	0.645194	4.49303	0.342964	1.3003	0.00233423	NA	4
startle habituation ratio	18	25412656	0.197116	0.03989	6.08224	8.8811e-06	4.1125	2.34788e-06	2.60564	1.63597e-06	NA	4
